# Purging due to self-fertilization does not prevent accumulation of expansion load

**DOI:** 10.1101/2022.12.19.521096

**Authors:** Leo Zeitler, Christian Parisod, Kimberly J. Gilbert

## Abstract

Species range expansions are a common demographic history presenting populations with multiple evolutionary challenges. It is not yet fully understood if self-fertilization, which is often observed at species range edges, may create an evolutionary advantage against these challenges. Selfing provides reproductive reassurance to counter Allee effects and selfing may purge accumulated mutational burden due to founder events (expansion load) by further increasing homozygosity. We study how selfing impacts the accumulation of genetic load during range expansion via purging and/or speed of colonization. Using simulations, we disentangle inbreeding effects due to demography versus due to selfing and find that selfers expand faster, but still accumulate load, regardless of mating system. The severity of variants contributing to this load, however, differs across mating system: higher selfing rates purge large-effect recessive variants leaving a burden of smaller-effect alleles. We compare these predictions to the mixed-mating plant *Arabis alpina*, using whole-genome sequences from refugial outcrossing populations versus expanded selfing populations. Empirical results indicate accumulation of expansion load along with evidence of purging in selfing populations, concordant with our simulations, and suggesting that while purging is a benefit of selfing evolving during range expansions, it is not sufficient to prevent load accumulation due to range expansion.

**Author Summary:** The geographic space that species occupy, i.e. the species range, is known to fluctuate over time due to changing environmental conditions. Since the most recent glaciation, many species have recolonized available habitat as the ice sheets melted, expanding their range. When populations at species range margins expand into newly available space, they suffer from an accumulation of deleterious alleles due to repeated founder effects. We study whether self-fertilization, which is considered an evolutionary deadend, can be favored under these expanding edge conditions. Selfing has two important effects: allowing for faster expansion due to reproductive assurance and purging recessive deleterious alleles by exposing them to selection as homozygotes. We use simulations to identify the impact of selfing on expanded populations and then compare these results to an empirical dataset to assess whether our predictions are met. We use the mixed-mating plant alpine rock-cress (*Arabis alpina*) since it has both expanded since the last glaciation and undergone a mating shift to selfing. We find that selfing does not prevent the accumulation of deleterious load, however purging does still act to remove the most severe variants, indicating that selfing provides this benefit during range expansions.
