## Supplementary File 1 for "Purging due to self-fertilization does not prevent accumulation of expansion load"

individual	population_name	region	country	sequencing_library	meandepth
Se03	Val Serenaia	Alpi Apuane	Italy	Illumina DNA Prep	30.98
Se04	Val Serenaia	Alpi Apuane	Italy	Illumina DNA Prep	19.61
Se12	Val Serenaia	Alpi Apuane	Italy	Illumina DNA Prep	16.19
Se25	Val Serenaia	Alpi Apuane	Italy	Illumina DNA Prep	21.16
St02	Stazzema	Alpi Apuane	Italy	Illumina DNA Prep	21.1
St03	Stazzema	Alpi Apuane	Italy	Illumina DNA Prep	16.56
St05	Stazzema	Alpi Apuane	Italy	Illumina DNA Prep	15.2
St10	Stazzema	Alpi Apuane	Italy	Illumina DNA Prep	18.3
St11	Stazzema	Alpi Apuane	Italy	Illumina DNA Prep	18.7
St13	Stazzema	Alpi Apuane	Italy	Illumina DNA Prep	17.84
St16	Stazzema	Alpi Apuane	Italy	Illumina DNA Prep	19.59
Am02	Monte Amaro	Abruzzo	Italy	Illumina DNA Prep	23.66
Am03	Monte Amaro	Abruzzo	Italy	Illumina TruSeq DNA PCR-Free	16.85
Am04	Monte Amaro	Abruzzo	Italy	Illumina TruSeq DNA PCR-Free	18.5
Am05	Monte Amaro	Abruzzo	Italy	Illumina TruSeq DNA PCR-Free	16.82
Am06	Monte Amaro	Abruzzo	Italy	Illumina TruSeq DNA PCR-Free	14.31
Am07	Monte Amaro	Abruzzo	Italy	Illumina TruSeq DNA PCR-Free	16.27
Am08	Monte Amaro	Abruzzo	Italy	Illumina TruSeq DNA PCR-Free	15.38
Am09	Monte Amaro	Abruzzo	Italy	Illumina TruSeq DNA PCR-Free	5.6
Am10	Monte Amaro	Abruzzo	Italy	Illumina TruSeq DNA PCR-Free	17.52
Am11	Monte Amaro	Abruzzo	Italy	Illumina TruSeq DNA PCR-Free	16.57
Am12	Monte Amaro	Abruzzo	Italy	Illumina TruSeq DNA PCR-Free	15.76
Am13	Monte Amaro	Abruzzo	Italy	Illumina TruSeq DNA PCR-Free	16.3
Am14	Monte Amaro	Abruzzo	Italy	Illumina TruSeq DNA PCR-Free	17.66
Am15	Monte Amaro	Abruzzo	Italy	Illumina TruSeq DNA PCR-Free	16.46
Am16	Monte Amaro	Abruzzo	Italy	Illumina TruSeq DNA PCR-Free	4.87
Am17	Monte Amaro	Abruzzo	Italy	Illumina TruSeq DNA PCR-Free	18.21
Am18	Monte Amaro	Abruzzo	Italy	Illumina TruSeq DNA PCR-Free	13.98
Br09	Le Bruyant	French Alps	France	Illumina TruSeq DNA PCR-Free	16.66
Br10	Le Bruyant	French Alps	France	Illumina TruSeq DNA PCR-Free	16.01
Br12	Le Bruyant	French Alps	France	Illumina TruSeq DNA PCR-Free	15.99
Br13	Le Bruyant	French Alps	France	Illumina TruSeq DNA PCR-Free	16.69
Br14	Le Bruyant	French Alps	France	Illumina TruSeq DNA PCR-Free	17.64
Br15	Le Bruyant	French Alps	France	Illumina TruSeq DNA PCR-Free	17.18
Br16	Le Bruyant	French Alps	France	Illumina TruSeq DNA PCR-Free	20.46
Br17	Le Bruyant	French Alps	France	Illumina TruSeq DNA PCR-Free	12.2
Br19	Le Bruyant	French Alps	France	Illumina TruSeq DNA PCR-Free	16.02
Br21	Le Bruyant	French Alps	France	Illumina TruSeq DNA PCR-Free	17.7
Br20	Le Bruyant	French Alps	France	Illumina TruSeq DNA PCR-Free	17.87
Br23	Le Bruyant	French Alps	France	Illumina TruSeq DNA PCR-Free	21.87
Ca02	Campocatino	Alpi Apuane	Italy	Illumina TruSeq DNA PCR-Free	17.29
Ca03	Campocatino	Alpi Apuane	Italy	Illumina TruSeq DNA PCR-Free	15.24
Ca04	Campocatino	Alpi Apuane	Italy	Illumina TruSeq DNA PCR-Free	11.11
Ca06	Campocatino	Alpi Apuane	Italy	Illumina TruSeq DNA PCR-Free	17.4
Ca12	Campocatino	Alpi Apuane	Italy	Illumina TruSeq DNA PCR-Free	16.89
Ca16	Campocatino	Alpi Apuane	Italy	Illumina TruSeq DNA PCR-Free	15.74
Ca19	Campocatino	Alpi Apuane	Italy	Illumina TruSeq DNA PCR-Free	20.82
Ca21	Campocatino	Alpi Apuane	Italy	Illumina TruSeq DNA PCR-Free	16.83
Cc01	Combe Chaulange	French Alps	France	Illumina TruSeq DNA PCR-Free	7.89
Cc02	Combe Chaulange	French Alps	France	Illumina TruSeq DNA PCR-Free	6.53
Cc03	Combe Chaulange	French Alps	France	Illumina TruSeq DNA PCR-Free	16.55
Cc04	Combe Chaulange	French Alps	France	Illumina TruSeq DNA PCR-Free	18.35
Cc06	Combe Chaulange	French Alps	France	Illumina TruSeq DNA PCR-Free	11.52
Cc07	Combe Chaulange	French Alps	France	Illumina TruSeq DNA PCR-Free	13.16
Cc08	Combe Chaulange	French Alps	France	Illumina TruSeq DNA PCR-Free	9.03
Cc09	Combe Chaulange	French Alps	France	Illumina TruSeq DNA PCR-Free	17.22
Cc10	Combe Chaulange	French Alps	France	Illumina TruSeq DNA PCR-Free	12.6
Cc11	Combe Chaulange	French Alps	France	Illumina TruSeq DNA PCR-Free	18.15
Cc12	Combe Chaulange	French Alps	France	Illumina TruSeq DNA PCR-Free	15.24
Cc13	Combe Chaulange	French Alps	France	Illumina TruSeq DNA PCR-Free	18.75
Cc15	Combe Chaulange	French Alps	France	Illumina TruSeq DNA PCR-Free	23.12
Cc17	Combe Chaulange	French Alps	France	Illumina TruSeq DNA PCR-Free	17.66
Cc19	Combe Chaulange	French Alps	France	Illumina TruSeq DNA PCR-Free	16.83
Cc20	Combe Chaulange	French Alps	France	Illumina TruSeq DNA PCR-Free	18.29
Cc21	Combe Chaulange	French Alps	France	Illumina TruSeq DNA PCR-Free	17.85
Cc22	Combe Chaulange	French Alps	France	Illumina TruSeq DNA PCR-Free	17.48
Ga01	Galibier	French Alps	France	Illumina DNA Prep	25.95
Ga02	Galibier	French Alps	France	Illumina TruSeq DNA PCR-Free	18.68
Ga03	Galibier	French Alps	France	Illumina TruSeq DNA PCR-Free	16.92
Ga04	Galibier	French Alps	France	Illumina TruSeq DNA PCR-Free	15.99
Ga05	Galibier	French Alps	France	Illumina TruSeq DNA PCR-Free	17.5
Ga06	Galibier	French Alps	France	Illumina TruSeq DNA PCR-Free	15.53
Ga07	Galibier	French Alps	France	Illumina TruSeq DNA PCR-Free	15.9
Ga08	Galibier	French Alps	France	Illumina TruSeq DNA PCR-Free	19.08
Ga09	Galibier	French Alps	France	Illumina TruSeq DNA PCR-Free	16.44
Ga10	Galibier	French Alps	France	Illumina TruSeq DNA PCR-Free	15.13
Ga11	Galibier	French Alps	France	Illumina TruSeq DNA PCR-Free	19.19
Ga12	Galibier	French Alps	France	Illumina TruSeq DNA PCR-Free	13.04
Ga13	Galibier	French Alps	France	Illumina TruSeq DNA PCR-Free	16.62
Ga14	Galibier	French Alps	France	Illumina TruSeq DNA PCR-Free	14.82
Ga15	Galibier	French Alps	France	Illumina DNA Prep	19.58
Gf02	Gorfigliano	Alpi Apuane	Italy	Illumina TruSeq DNA PCR-Free	12.22
Gf03	Gorfigliano	Alpi Apuane	Italy	Illumina TruSeq DNA PCR-Free	14.35
Gf06	Gorfigliano	Alpi Apuane	Italy	Illumina TruSeq DNA PCR-Free	17.47
Gf10	Gorfigliano	Alpi Apuane	Italy	Illumina TruSeq DNA PCR-Free	18.77
Gf15	Gorfigliano	Alpi Apuane	Italy	Illumina TruSeq DNA PCR-Free	16.48
Gf18	Gorfigliano	Alpi Apuane	Italy	Illumina TruSeq DNA PCR-Free	13.66
Gf21	Gorfigliano	Alpi Apuane	Italy	Illumina TruSeq DNA PCR-Free	16.35
Gf24	Gorfigliano	Alpi Apuane	Italy	Illumina TruSeq DNA PCR-Free	16.04
Gs02	Gran Sasso	Abruzzo	Italy	Illumina TruSeq DNA PCR-Free	16.2
Gs03	Gran Sasso	Abruzzo	Italy	Illumina TruSeq DNA PCR-Free	18.24
Gs04	Gran Sasso	Abruzzo	Italy	Illumina TruSeq DNA PCR-Free	19.11
Gs05	Gran Sasso	Abruzzo	Italy	Illumina TruSeq DNA PCR-Free	15.96
Gs06	Gran Sasso	Abruzzo	Italy	Illumina TruSeq DNA PCR-Free	16.8
Gs09	Gran Sasso	Abruzzo	Italy	Illumina TruSeq DNA PCR-Free	16.88
Gs11	Gran Sasso	Abruzzo	Italy	Illumina TruSeq DNA PCR-Free	19.91
Gs12	Gran Sasso	Abruzzo	Italy	Illumina TruSeq DNA PCR-Free	16.77
Gs15	Gran Sasso	Abruzzo	Italy	Illumina TruSeq DNA PCR-Free	17.9
Gs17	Gran Sasso	Abruzzo	Italy	Illumina TruSeq DNA PCR-Free	4.17
Gs19	Gran Sasso	Abruzzo	Italy	Illumina TruSeq DNA PCR-Free	18.44
Gs21	Gran Sasso	Abruzzo	Italy	Illumina TruSeq DNA PCR-Free	19.57
Gs22	Gran Sasso	Abruzzo	Italy	Illumina TruSeq DNA PCR-Free	12.45
Gs23	Gran Sasso	Abruzzo	Italy	Illumina TruSeq DNA PCR-Free	18.26
Gs24	Gran Sasso	Abruzzo	Italy	Illumina TruSeq DNA PCR-Free	16.99
Gs25	Gran Sasso	Abruzzo	Italy	Illumina TruSeq DNA PCR-Free	11.9
Gz03	Monte Gorzano	Abruzzo	Italy	Illumina TruSeq DNA PCR-Free	14.35
Gz04	Monte Gorzano	Abruzzo	Italy	Illumina TruSeq DNA PCR-Free	11.31
Gz07	Monte Gorzano	Abruzzo	Italy	Illumina TruSeq DNA PCR-Free	11.49
Gz12	Monte Gorzano	Abruzzo	Italy	Illumina TruSeq DNA PCR-Free	14.34
Gz13	Monte Gorzano	Abruzzo	Italy	Illumina TruSeq DNA PCR-Free	13.95
Gz14	Monte Gorzano	Abruzzo	Italy	Illumina TruSeq DNA PCR-Free	12.29
Gz17	Monte Gorzano	Abruzzo	Italy	Illumina TruSeq DNA PCR-Free	26.34
Gz19	Monte Gorzano	Abruzzo	Italy	Illumina TruSeq DNA PCR-Free	12.07
Gz21	Monte Gorzano	Abruzzo	Italy	Illumina TruSeq DNA PCR-Free	18.71
Gz23	Monte Gorzano	Abruzzo	Italy	Illumina TruSeq DNA PCR-Free	10.15
Gz24	Monte Gorzano	Abruzzo	Italy	Illumina TruSeq DNA PCR-Free	17.59
Gz26	Monte Gorzano	Abruzzo	Italy	Illumina TruSeq DNA PCR-Free	13.48
Gz28	Monte Gorzano	Abruzzo	Italy	Illumina TruSeq DNA PCR-Free	13.31
Gz29	Monte Gorzano	Abruzzo	Italy	Illumina TruSeq DNA PCR-Free	14.74
Gz30	Monte Gorzano	Abruzzo	Italy	Illumina TruSeq DNA PCR-Free	11.84
Gz31	Monte Gorzano	Abruzzo	Italy	Illumina TruSeq DNA PCR-Free	17.8
La01	Lautaret	French Alps	France	Illumina TruSeq DNA PCR-Free	15.82
La02	Lautaret	French Alps	France	Illumina TruSeq DNA PCR-Free	17.25
La04	Lautaret	French Alps	France	Illumina TruSeq DNA PCR-Free	17.41
La05	Lautaret	French Alps	France	Illumina TruSeq DNA PCR-Free	17.78
La06	Lautaret	French Alps	France	Illumina TruSeq DNA PCR-Free	16.58
La07	Lautaret	French Alps	France	Illumina TruSeq DNA PCR-Free	16.36
La08	Lautaret	French Alps	France	Illumina TruSeq DNA PCR-Free	18.02
La09	Lautaret	French Alps	France	Illumina TruSeq DNA PCR-Free	15.49
La10	Lautaret	French Alps	France	Illumina TruSeq DNA PCR-Free	15.49
La11	Lautaret	French Alps	France	Illumina TruSeq DNA PCR-Free	18.25
La14	Lautaret	French Alps	France	Illumina TruSeq DNA PCR-Free	19.06
La15	Lautaret	French Alps	France	Illumina TruSeq DNA PCR-Free	23.85
La16	Lautaret	French Alps	France	Illumina TruSeq DNA PCR-Free	23.87
La17	Lautaret	French Alps	France	Illumina TruSeq DNA PCR-Free	25.55
La18	Lautaret	French Alps	France	Illumina TruSeq DNA PCR-Free	27.95
La19	Lautaret	French Alps	France	Illumina TruSeq DNA PCR-Free	26
Mv03	Monte Velino	Abruzzo	Italy	Illumina TruSeq DNA PCR-Free	24.83
Mv04	Monte Velino	Abruzzo	Italy	Illumina TruSeq DNA PCR-Free	24.4
Mv05	Monte Velino	Abruzzo	Italy	Illumina TruSeq DNA PCR-Free	24.61
Mv06	Monte Velino	Abruzzo	Italy	Illumina TruSeq DNA PCR-Free	13.17
Mv07	Monte Velino	Abruzzo	Italy	Illumina TruSeq DNA PCR-Free	26.64
Mv08	Monte Velino	Abruzzo	Italy	Illumina TruSeq DNA PCR-Free	12.3
Mv10	Monte Velino	Abruzzo	Italy	Illumina TruSeq DNA PCR-Free	27.21
Mv11	Monte Velino	Abruzzo	Italy	Illumina TruSeq DNA PCR-Free	24.23
Mv12	Monte Velino	Abruzzo	Italy	Illumina TruSeq DNA PCR-Free	25.86
Mv13	Monte Velino	Abruzzo	Italy	Illumina TruSeq DNA PCR-Free	26.4
Mv14	Monte Velino	Abruzzo	Italy	Illumina TruSeq DNA PCR-Free	26.12
Mv16	Monte Velino	Abruzzo	Italy	Illumina TruSeq DNA PCR-Free	11.8
Mv19	Monte Velino	Abruzzo	Italy	Illumina TruSeq DNA PCR-Free	22.89
Mv21	Monte Velino	Abruzzo	Italy	Illumina TruSeq DNA PCR-Free	21.79
Mv23	Monte Velino	Abruzzo	Italy	Illumina DNA Prep	23.61
Mv24	Monte Velino	Abruzzo	Italy	Illumina TruSeq DNA PCR-Free	23.69
Po01	Porreta	Alpi Apuane	Italy	Illumina TruSeq DNA PCR-Free	13.77
Po02	Porreta	Alpi Apuane	Italy	Illumina TruSeq DNA PCR-Free	26.79
Po03	Porreta	Alpi Apuane	Italy	Illumina TruSeq DNA PCR-Free	27.98
Po04	Porreta	Alpi Apuane	Italy	Illumina TruSeq DNA PCR-Free	30.88
Po05	Porreta	Alpi Apuane	Italy	Illumina TruSeq DNA PCR-Free	12.37
Po06	Porreta	Alpi Apuane	Italy	Illumina TruSeq DNA PCR-Free	24.24
Po07	Porreta	Alpi Apuane	Italy	Illumina TruSeq DNA PCR-Free	25.17
Po08	Porreta	Alpi Apuane	Italy	Illumina TruSeq DNA PCR-Free	27.6
Po10	Porreta	Alpi Apuane	Italy	Illumina TruSeq DNA PCR-Free	13.47
Po11	Porreta	Alpi Apuane	Italy	Illumina TruSeq DNA PCR-Free	25.86
Po12	Porreta	Alpi Apuane	Italy	Illumina TruSeq DNA PCR-Free	24.57
Po13	Porreta	Alpi Apuane	Italy	Illumina TruSeq DNA PCR-Free	25.24
Po14	Porreta	Alpi Apuane	Italy	Illumina TruSeq DNA PCR-Free	24.77
Po15	Porreta	Alpi Apuane	Italy	Illumina TruSeq DNA PCR-Free	23.12
Po16	Porreta	Alpi Apuane	Italy	Illumina TruSeq DNA PCR-Free	23.25
Po18	Porreta	Alpi Apuane	Italy	Illumina TruSeq DNA PCR-Free	12.77
Se01	Val Serenaia	Alpi Apuane	Italy	Illumina TruSeq DNA PCR-Free	15.53
Se02	Val Serenaia	Alpi Apuane	Italy	Illumina TruSeq DNA PCR-Free	24.12
Se06	Val Serenaia	Alpi Apuane	Italy	Illumina TruSeq DNA PCR-Free	24.81
Se07	Val Serenaia	Alpi Apuane	Italy	Illumina TruSeq DNA PCR-Free	27.26
Se08	Val Serenaia	Alpi Apuane	Italy	Illumina TruSeq DNA PCR-Free	22.99
Se13	Val Serenaia	Alpi Apuane	Italy	Illumina TruSeq DNA PCR-Free	29.49
Se16	Val Serenaia	Alpi Apuane	Italy	Illumina TruSeq DNA PCR-Free	25.19
Se18	Val Serenaia	Alpi Apuane	Italy	Illumina TruSeq DNA PCR-Free	24.15
Se20	Val Serenaia	Alpi Apuane	Italy	Illumina TruSeq DNA PCR-Free	24.4
Se22	Val Serenaia	Alpi Apuane	Italy	Illumina TruSeq DNA PCR-Free	25.07
Se23	Val Serenaia	Alpi Apuane	Italy	Illumina TruSeq DNA PCR-Free	24.03
Se24	Val Serenaia	Alpi Apuane	Italy	Illumina TruSeq DNA PCR-Free	24.25
Se26	Val Serenaia	Alpi Apuane	Italy	Illumina TruSeq DNA PCR-Free	21.97
Se27	Val Serenaia	Alpi Apuane	Italy	Illumina TruSeq DNA PCR-Free	24.55
St01	Stazzema	Alpi Apuane	Italy	Illumina TruSeq DNA PCR-Free	25.23
St04	Stazzema	Alpi Apuane	Italy	Illumina TruSeq DNA PCR-Free	23.29
St06	Stazzema	Alpi Apuane	Italy	Illumina TruSeq DNA PCR-Free	24.34
St07	Stazzema	Alpi Apuane	Italy	Illumina TruSeq DNA PCR-Free	24.43
St08	Stazzema	Alpi Apuane	Italy	Illumina TruSeq DNA PCR-Free	24.22
St09	Stazzema	Alpi Apuane	Italy	Illumina TruSeq DNA PCR-Free	24.97
St12	Stazzema	Alpi Apuane	Italy	Illumina TruSeq DNA PCR-Free	22.17
St14	Stazzema	Alpi Apuane	Italy	Illumina TruSeq DNA PCR-Free	25.92
AA01	Apuan_Alps	Alpi Apuane	Italy	Laenen et al 2018	23.67
AA02	Apuan_Alps	Alpi Apuane	Italy	Laenen et al 2018	20.52
AA03	Apuan_Alps	Alpi Apuane	Italy	Laenen et al 2018	21.58
AA04	Apuan_Alps	Alpi Apuane	Italy	Laenen et al 2018	20.63
AA05	Apuan_Alps	Alpi Apuane	Italy	Laenen et al 2018	20.61
AN01	Angliru	Spain	Spain	Laenen et al 2018	16.91
AN02	Angliru	Spain	Spain	Laenen et al 2018	14.23
CG01	Czarna_Gora	Poland	Poland	Laenen et al 2018	21.02
Es100	Les Essets	Swiss Alps	Switzerland	Rogivue et al 2019	6.51
Es12	Les Essets	Swiss Alps	Switzerland	Rogivue et al 2019	18.22
Es13	Les Essets	Swiss Alps	Switzerland	Rogivue et al 2019	22.57
Es14	Les Essets	Swiss Alps	Switzerland	Rogivue et al 2019	25.75
Es16	Les Essets	Swiss Alps	Switzerland	Rogivue et al 2019	10.84
Es17	Les Essets	Swiss Alps	Switzerland	Rogivue et al 2019	11.27
Es19	Les Essets	Swiss Alps	Switzerland	Rogivue et al 2019	6.57
Es20	Les Essets	Swiss Alps	Switzerland	Rogivue et al 2019	7.54
Es21	Les Essets	Swiss Alps	Switzerland	Rogivue et al 2019	13.9
Es22	Les Essets	Swiss Alps	Switzerland	Rogivue et al 2019	12.43
Es23	Les Essets	Swiss Alps	Switzerland	Rogivue et al 2019	13.06
Es24	Les Essets	Swiss Alps	Switzerland	Rogivue et al 2019	6.04
Es25	Les Essets	Swiss Alps	Switzerland	Rogivue et al 2019	10.71
Es3	Les Essets	Swiss Alps	Switzerland	Rogivue et al 2019	29.74
Es32	Les Essets	Swiss Alps	Switzerland	Rogivue et al 2019	8.72
Es33	Les Essets	Swiss Alps	Switzerland	Rogivue et al 2019	7.99
Es34	Les Essets	Swiss Alps	Switzerland	Rogivue et al 2019	10.05
Es35	Les Essets	Swiss Alps	Switzerland	Rogivue et al 2019	6.81
Es36	Les Essets	Swiss Alps	Switzerland	Rogivue et al 2019	14.98
Es38	Les Essets	Swiss Alps	Switzerland	Rogivue et al 2019	10.66
Es39	Les Essets	Swiss Alps	Switzerland	Rogivue et al 2019	12.73
Es40	Les Essets	Swiss Alps	Switzerland	Rogivue et al 2019	10.53
Es41	Les Essets	Swiss Alps	Switzerland	Rogivue et al 2019	6.76
Es42	Les Essets	Swiss Alps	Switzerland	Rogivue et al 2019	7.81
Es43	Les Essets	Swiss Alps	Switzerland	Rogivue et al 2019	8.09
Es44	Les Essets	Swiss Alps	Switzerland	Rogivue et al 2019	7.26
Es46	Les Essets	Swiss Alps	Switzerland	Rogivue et al 2019	8.5
Es48	Les Essets	Swiss Alps	Switzerland	Rogivue et al 2019	8.09
Es49	Les Essets	Swiss Alps	Switzerland	Rogivue et al 2019	8.5
Es50	Les Essets	Swiss Alps	Switzerland	Rogivue et al 2019	8.95
Es52	Les Essets	Swiss Alps	Switzerland	Rogivue et al 2019	9.59
Es53	Les Essets	Swiss Alps	Switzerland	Rogivue et al 2019	7.74
Es55	Les Essets	Swiss Alps	Switzerland	Rogivue et al 2019	12.25
Es56	Les Essets	Swiss Alps	Switzerland	Rogivue et al 2019	8.55
Es57	Les Essets	Swiss Alps	Switzerland	Rogivue et al 2019	11.58
Es59	Les Essets	Swiss Alps	Switzerland	Rogivue et al 2019	7.44
Es6	Les Essets	Swiss Alps	Switzerland	Rogivue et al 2019	10.83
Es60	Les Essets	Swiss Alps	Switzerland	Rogivue et al 2019	13.25
Es63	Les Essets	Swiss Alps	Switzerland	Rogivue et al 2019	21.52
Es64	Les Essets	Swiss Alps	Switzerland	Rogivue et al 2019	6.35
Es65-1	Les Essets	Swiss Alps	Switzerland	Rogivue et al 2019	13.13
Es66	Les Essets	Swiss Alps	Switzerland	Rogivue et al 2019	9.94
Es67	Les Essets	Swiss Alps	Switzerland	Rogivue et al 2019	8.75
Es68	Les Essets	Swiss Alps	Switzerland	Rogivue et al 2019	14.05
Es7	Les Essets	Swiss Alps	Switzerland	Rogivue et al 2019	13.52
Es71	Les Essets	Swiss Alps	Switzerland	Rogivue et al 2019	13.71
Es72	Les Essets	Swiss Alps	Switzerland	Rogivue et al 2019	6.18
Es73	Les Essets	Swiss Alps	Switzerland	Rogivue et al 2019	6.73
Es75	Les Essets	Swiss Alps	Switzerland	Rogivue et al 2019	6.79
Es76	Les Essets	Swiss Alps	Switzerland	Rogivue et al 2019	7
Es77	Les Essets	Swiss Alps	Switzerland	Rogivue et al 2019	5.86
Es78	Les Essets	Swiss Alps	Switzerland	Rogivue et al 2019	8.45
Es79	Les Essets	Swiss Alps	Switzerland	Rogivue et al 2019	7.38
Es8	Les Essets	Swiss Alps	Switzerland	Rogivue et al 2019	6.08
Es81	Les Essets	Swiss Alps	Switzerland	Rogivue et al 2019	10.24
Es82	Les Essets	Swiss Alps	Switzerland	Rogivue et al 2019	14.12
Es83	Les Essets	Swiss Alps	Switzerland	Rogivue et al 2019	9.78
Es84	Les Essets	Swiss Alps	Switzerland	Rogivue et al 2019	10.18
Es85	Les Essets	Swiss Alps	Switzerland	Rogivue et al 2019	12.02
Es86	Les Essets	Swiss Alps	Switzerland	Rogivue et al 2019	10.35
Es88	Les Essets	Swiss Alps	Switzerland	Rogivue et al 2019	10.82
Es9	Les Essets	Swiss Alps	Switzerland	Rogivue et al 2019	17.1
Es90	Les Essets	Swiss Alps	Switzerland	Rogivue et al 2019	8.18
Es91	Les Essets	Swiss Alps	Switzerland	Rogivue et al 2019	13.42
Es92	Les Essets	Swiss Alps	Switzerland	Rogivue et al 2019	6.03
Es93	Les Essets	Swiss Alps	Switzerland	Rogivue et al 2019	14.05
Es94	Les Essets	Swiss Alps	Switzerland	Rogivue et al 2019	12.29
Es95	Les Essets	Swiss Alps	Switzerland	Rogivue et al 2019	7.45
Es98	Les Essets	Swiss Alps	Switzerland	Rogivue et al 2019	12.48
Es99	Les Essets	Swiss Alps	Switzerland	Rogivue et al 2019	12.26
GB01	Galibier	French Alps	France	Laenen et al 2018	16.69
GB02	Galibier	French Alps	France	Laenen et al 2018	14.86
GB03	Galibier	French Alps	France	Laenen et al 2018	10.91
GB04	Galibier	French Alps	France	Laenen et al 2018	21.11
GE01	Geargevaggi	Sweden	Sweden	Laenen et al 2018	22.14
GE02	Geargevaggi	Sweden	Sweden	Laenen et al 2018	20.58
GG01	Gornergrat	Swiss Alps	Switzerland	Laenen et al 2018	24.23
GR01	Granon	French Alps	France	Laenen et al 2018	16.98
GR02	Granon	French Alps	France	Laenen et al 2018	11.04
GR03	Granon	French Alps	France	Laenen et al 2018	19.12
LC01	Lago_de_la_Cueva	Spain	Spain	Laenen et al 2018	23.42
LC02	Lago_de_la_Cueva	Spain	Spain	Laenen et al 2018	20.74
Ma10	Les Martinets	Swiss Alps	Switzerland	Rogivue et al 2019	10.6
Ma100	Les Martinets	Swiss Alps	Switzerland	Rogivue et al 2019	6.44
Ma11	Les Martinets	Swiss Alps	Switzerland	Rogivue et al 2019	8.48
Ma12	Les Martinets	Swiss Alps	Switzerland	Rogivue et al 2019	13.31
Ma13	Les Martinets	Swiss Alps	Switzerland	Rogivue et al 2019	9.05
Ma14	Les Martinets	Swiss Alps	Switzerland	Rogivue et al 2019	9.19
Ma15	Les Martinets	Swiss Alps	Switzerland	Rogivue et al 2019	13.41
Ma16	Les Martinets	Swiss Alps	Switzerland	Rogivue et al 2019	9.51
Ma17	Les Martinets	Swiss Alps	Switzerland	Rogivue et al 2019	11.16
Ma18	Les Martinets	Swiss Alps	Switzerland	Rogivue et al 2019	9.8
Ma19	Les Martinets	Swiss Alps	Switzerland	Rogivue et al 2019	9.65
Ma2	Les Martinets	Swiss Alps	Switzerland	Rogivue et al 2019	9.97
Ma20	Les Martinets	Swiss Alps	Switzerland	Rogivue et al 2019	10.28
Ma21	Les Martinets	Swiss Alps	Switzerland	Rogivue et al 2019	10.68
Ma22	Les Martinets	Swiss Alps	Switzerland	Rogivue et al 2019	6.74
Ma23	Les Martinets	Swiss Alps	Switzerland	Rogivue et al 2019	13.13
Ma24	Les Martinets	Swiss Alps	Switzerland	Rogivue et al 2019	10.55
Ma26	Les Martinets	Swiss Alps	Switzerland	Rogivue et al 2019	10.77
Ma27	Les Martinets	Swiss Alps	Switzerland	Rogivue et al 2019	12.8
Ma29	Les Martinets	Swiss Alps	Switzerland	Rogivue et al 2019	7.49
Ma3	Les Martinets	Swiss Alps	Switzerland	Rogivue et al 2019	9.5
Ma30	Les Martinets	Swiss Alps	Switzerland	Rogivue et al 2019	7
Ma31	Les Martinets	Swiss Alps	Switzerland	Rogivue et al 2019	6.31
Ma32	Les Martinets	Swiss Alps	Switzerland	Rogivue et al 2019	5.96
Ma33	Les Martinets	Swiss Alps	Switzerland	Rogivue et al 2019	6.76
Ma34	Les Martinets	Swiss Alps	Switzerland	Rogivue et al 2019	6.72
Ma35	Les Martinets	Swiss Alps	Switzerland	Rogivue et al 2019	20.56
Ma36	Les Martinets	Swiss Alps	Switzerland	Rogivue et al 2019	7.25
Ma37	Les Martinets	Swiss Alps	Switzerland	Rogivue et al 2019	8.97
Ma38	Les Martinets	Swiss Alps	Switzerland	Rogivue et al 2019	7.72
Ma39	Les Martinets	Swiss Alps	Switzerland	Rogivue et al 2019	7.63
Ma4	Les Martinets	Swiss Alps	Switzerland	Rogivue et al 2019	9.54
Ma40	Les Martinets	Swiss Alps	Switzerland	Rogivue et al 2019	7.62
Ma41	Les Martinets	Swiss Alps	Switzerland	Rogivue et al 2019	6.3
Ma42	Les Martinets	Swiss Alps	Switzerland	Rogivue et al 2019	7.04
Ma43	Les Martinets	Swiss Alps	Switzerland	Rogivue et al 2019	5.82
Ma44	Les Martinets	Swiss Alps	Switzerland	Rogivue et al 2019	5.83
Ma45	Les Martinets	Swiss Alps	Switzerland	Rogivue et al 2019	7.33
Ma46	Les Martinets	Swiss Alps	Switzerland	Rogivue et al 2019	9.84
Ma47	Les Martinets	Swiss Alps	Switzerland	Rogivue et al 2019	6.95
Ma48	Les Martinets	Swiss Alps	Switzerland	Rogivue et al 2019	10.77
Ma49	Les Martinets	Swiss Alps	Switzerland	Rogivue et al 2019	7.97
Ma5	Les Martinets	Swiss Alps	Switzerland	Rogivue et al 2019	9.3
Ma50	Les Martinets	Swiss Alps	Switzerland	Rogivue et al 2019	9.2
Ma51	Les Martinets	Swiss Alps	Switzerland	Rogivue et al 2019	7.52
Ma52	Les Martinets	Swiss Alps	Switzerland	Rogivue et al 2019	5.75
Ma53	Les Martinets	Swiss Alps	Switzerland	Rogivue et al 2019	4.87
Ma54	Les Martinets	Swiss Alps	Switzerland	Rogivue et al 2019	5.86
Ma55	Les Martinets	Swiss Alps	Switzerland	Rogivue et al 2019	5.39
Ma56	Les Martinets	Swiss Alps	Switzerland	Rogivue et al 2019	24.02
Ma57	Les Martinets	Swiss Alps	Switzerland	Rogivue et al 2019	4.75
Ma58	Les Martinets	Swiss Alps	Switzerland	Rogivue et al 2019	6.83
Ma59	Les Martinets	Swiss Alps	Switzerland	Rogivue et al 2019	6.54
Ma6	Les Martinets	Swiss Alps	Switzerland	Rogivue et al 2019	9.37
Ma60	Les Martinets	Swiss Alps	Switzerland	Rogivue et al 2019	4.79
Ma61	Les Martinets	Swiss Alps	Switzerland	Rogivue et al 2019	28.26
Ma62	Les Martinets	Swiss Alps	Switzerland	Rogivue et al 2019	6.87
Ma63	Les Martinets	Swiss Alps	Switzerland	Rogivue et al 2019	6.13
Ma65	Les Martinets	Swiss Alps	Switzerland	Rogivue et al 2019	6.16
Ma66	Les Martinets	Swiss Alps	Switzerland	Rogivue et al 2019	5.2
Ma67	Les Martinets	Swiss Alps	Switzerland	Rogivue et al 2019	5.07
Ma68	Les Martinets	Swiss Alps	Switzerland	Rogivue et al 2019	5.41
Ma69	Les Martinets	Swiss Alps	Switzerland	Rogivue et al 2019	23.2
Ma70	Les Martinets	Swiss Alps	Switzerland	Rogivue et al 2019	4.9
Ma71	Les Martinets	Swiss Alps	Switzerland	Rogivue et al 2019	8.38
Ma72	Les Martinets	Swiss Alps	Switzerland	Rogivue et al 2019	25.64
Ma73	Les Martinets	Swiss Alps	Switzerland	Rogivue et al 2019	26.42
Ma74	Les Martinets	Swiss Alps	Switzerland	Rogivue et al 2019	5.93
Ma75	Les Martinets	Swiss Alps	Switzerland	Rogivue et al 2019	7.27
Ma76	Les Martinets	Swiss Alps	Switzerland	Rogivue et al 2019	33.89
Ma77	Les Martinets	Swiss Alps	Switzerland	Rogivue et al 2019	5.27
Ma78	Les Martinets	Swiss Alps	Switzerland	Rogivue et al 2019	4.8
Ma79	Les Martinets	Swiss Alps	Switzerland	Rogivue et al 2019	5.53
Ma8	Les Martinets	Swiss Alps	Switzerland	Rogivue et al 2019	8.62
Ma80	Les Martinets	Swiss Alps	Switzerland	Rogivue et al 2019	4.38
Ma81	Les Martinets	Swiss Alps	Switzerland	Rogivue et al 2019	4.36
Ma82	Les Martinets	Swiss Alps	Switzerland	Rogivue et al 2019	5.2
Ma83	Les Martinets	Swiss Alps	Switzerland	Rogivue et al 2019	7.51
Ma84	Les Martinets	Swiss Alps	Switzerland	Rogivue et al 2019	6.24
Ma85	Les Martinets	Swiss Alps	Switzerland	Rogivue et al 2019	5.36
Ma86	Les Martinets	Swiss Alps	Switzerland	Rogivue et al 2019	5.21
Ma87	Les Martinets	Swiss Alps	Switzerland	Rogivue et al 2019	6.25
Ma88	Les Martinets	Swiss Alps	Switzerland	Rogivue et al 2019	5.81
Ma89	Les Martinets	Swiss Alps	Switzerland	Rogivue et al 2019	7.83
Ma9	Les Martinets	Swiss Alps	Switzerland	Rogivue et al 2019	12.01
Ma90	Les Martinets	Swiss Alps	Switzerland	Rogivue et al 2019	5.42
Ma91	Les Martinets	Swiss Alps	Switzerland	Rogivue et al 2019	5.44
Ma92	Les Martinets	Swiss Alps	Switzerland	Rogivue et al 2019	6.34
Ma93	Les Martinets	Swiss Alps	Switzerland	Rogivue et al 2019	3.93
Ma94	Les Martinets	Swiss Alps	Switzerland	Rogivue et al 2019	4.57
Ma95	Les Martinets	Swiss Alps	Switzerland	Rogivue et al 2019	5.16
Ma96	Les Martinets	Swiss Alps	Switzerland	Rogivue et al 2019	6.54
Ma98	Les Martinets	Swiss Alps	Switzerland	Rogivue et al 2019	6.31
Ma99	Les Martinets	Swiss Alps	Switzerland	Rogivue et al 2019	7.38
NU01	Nuolja	Sweden	Sweden	Laenen et al 2018	20.27
NU02	Nuolja	Sweden	Sweden	Laenen et al 2018	22.15
Pa1	La Para	Swiss Alps	Switzerland	Rogivue et al 2019	18.8
Pa100	La Para	Swiss Alps	Switzerland	Rogivue et al 2019	7.63
Pa11	La Para	Swiss Alps	Switzerland	Rogivue et al 2019	15.55
Pa12	La Para	Swiss Alps	Switzerland	Rogivue et al 2019	13.84
Pa13	La Para	Swiss Alps	Switzerland	Rogivue et al 2019	13.29
Pa14	La Para	Swiss Alps	Switzerland	Rogivue et al 2019	10.29
Pa16	La Para	Swiss Alps	Switzerland	Rogivue et al 2019	14.43
Pa19	La Para	Swiss Alps	Switzerland	Rogivue et al 2019	7.65
Pa2	La Para	Swiss Alps	Switzerland	Rogivue et al 2019	10.66
Pa20	La Para	Swiss Alps	Switzerland	Rogivue et al 2019	6.56
Pa23	La Para	Swiss Alps	Switzerland	Rogivue et al 2019	13.73
Pa24	La Para	Swiss Alps	Switzerland	Rogivue et al 2019	12.46
Pa26	La Para	Swiss Alps	Switzerland	Rogivue et al 2019	9.86
Pa27	La Para	Swiss Alps	Switzerland	Rogivue et al 2019	23.79
Pa28	La Para	Swiss Alps	Switzerland	Rogivue et al 2019	9.58
Pa29	La Para	Swiss Alps	Switzerland	Rogivue et al 2019	16.07
Pa3	La Para	Swiss Alps	Switzerland	Rogivue et al 2019	11.93
Pa30	La Para	Swiss Alps	Switzerland	Rogivue et al 2019	7.58
Pa31	La Para	Swiss Alps	Switzerland	Rogivue et al 2019	13.21
Pa32	La Para	Swiss Alps	Switzerland	Rogivue et al 2019	6.11
Pa33	La Para	Swiss Alps	Switzerland	Rogivue et al 2019	14.5
Pa35	La Para	Swiss Alps	Switzerland	Rogivue et al 2019	9.41
Pa36	La Para	Swiss Alps	Switzerland	Rogivue et al 2019	8.3
Pa37	La Para	Swiss Alps	Switzerland	Rogivue et al 2019	5.56
Pa40	La Para	Swiss Alps	Switzerland	Rogivue et al 2019	6.16
Pa42	La Para	Swiss Alps	Switzerland	Rogivue et al 2019	7.13
Pa43	La Para	Swiss Alps	Switzerland	Rogivue et al 2019	7.66
Pa45	La Para	Swiss Alps	Switzerland	Rogivue et al 2019	10
Pa46	La Para	Swiss Alps	Switzerland	Rogivue et al 2019	6.83
Pa47	La Para	Swiss Alps	Switzerland	Rogivue et al 2019	15.58
Pa48	La Para	Swiss Alps	Switzerland	Rogivue et al 2019	6.9
Pa49	La Para	Swiss Alps	Switzerland	Rogivue et al 2019	9.28
Pa5	La Para	Swiss Alps	Switzerland	Rogivue et al 2019	11.44
Pa51	La Para	Swiss Alps	Switzerland	Rogivue et al 2019	8.1
Pa52	La Para	Swiss Alps	Switzerland	Rogivue et al 2019	7.3
Pa53	La Para	Swiss Alps	Switzerland	Rogivue et al 2019	15.05
Pa55	La Para	Swiss Alps	Switzerland	Rogivue et al 2019	13.44
Pa56	La Para	Swiss Alps	Switzerland	Rogivue et al 2019	6.23
Pa57	La Para	Swiss Alps	Switzerland	Rogivue et al 2019	8.61
Pa58	La Para	Swiss Alps	Switzerland	Rogivue et al 2019	10.17
Pa6	La Para	Swiss Alps	Switzerland	Rogivue et al 2019	16.78
Pa60	La Para	Swiss Alps	Switzerland	Rogivue et al 2019	14.52
Pa61	La Para	Swiss Alps	Switzerland	Rogivue et al 2019	5.99
Pa63	La Para	Swiss Alps	Switzerland	Rogivue et al 2019	6.8
Pa64	La Para	Swiss Alps	Switzerland	Rogivue et al 2019	9.05
Pa65	La Para	Swiss Alps	Switzerland	Rogivue et al 2019	6.7
Pa66	La Para	Swiss Alps	Switzerland	Rogivue et al 2019	13.33
Pa67	La Para	Swiss Alps	Switzerland	Rogivue et al 2019	10.47
Pa68	La Para	Swiss Alps	Switzerland	Rogivue et al 2019	7.13
Pa69	La Para	Swiss Alps	Switzerland	Rogivue et al 2019	10.06
Pa71	La Para	Swiss Alps	Switzerland	Rogivue et al 2019	7.68
Pa72	La Para	Swiss Alps	Switzerland	Rogivue et al 2019	8.81
Pa74	La Para	Swiss Alps	Switzerland	Rogivue et al 2019	6.06
Pa75	La Para	Swiss Alps	Switzerland	Rogivue et al 2019	9.28
Pa76	La Para	Swiss Alps	Switzerland	Rogivue et al 2019	6.45
Pa77	La Para	Swiss Alps	Switzerland	Rogivue et al 2019	12.43
Pa78	La Para	Swiss Alps	Switzerland	Rogivue et al 2019	6.81
Pa84	La Para	Swiss Alps	Switzerland	Rogivue et al 2019	12.12
Pa85	La Para	Swiss Alps	Switzerland	Rogivue et al 2019	5.9
Pa86	La Para	Swiss Alps	Switzerland	Rogivue et al 2019	12.7
Pa87	La Para	Swiss Alps	Switzerland	Rogivue et al 2019	5.82
Pa88	La Para	Swiss Alps	Switzerland	Rogivue et al 2019	6.28
Pa89	La Para	Swiss Alps	Switzerland	Rogivue et al 2019	11.16
Pa90	La Para	Swiss Alps	Switzerland	Rogivue et al 2019	10.4
Pa91	La Para	Swiss Alps	Switzerland	Rogivue et al 2019	12.54
Pa92	La Para	Swiss Alps	Switzerland	Rogivue et al 2019	10.96
Pa94	La Para	Swiss Alps	Switzerland	Rogivue et al 2019	12.02
Pa96	La Para	Swiss Alps	Switzerland	Rogivue et al 2019	11.18
Pa98	La Para	Swiss Alps	Switzerland	Rogivue et al 2019	12.73
PB01	Pic_Blanc	French Alps	France	Laenen et al 2018	13.03
PB02	Pic_Blanc	French Alps	France	Laenen et al 2018	22.89
PB03	Pic_Blanc	French Alps	France	Laenen et al 2018	14.47
Pi1	Pierredar	Swiss Alps	Switzerland	Rogivue et al 2019	39.5
Pi11	Pierredar	Swiss Alps	Switzerland	Rogivue et al 2019	19
Pi12	Pierredar	Swiss Alps	Switzerland	Rogivue et al 2019	19.12
Pi13	Pierredar	Swiss Alps	Switzerland	Rogivue et al 2019	14.71
Pi14	Pierredar	Swiss Alps	Switzerland	Rogivue et al 2019	10.63
Pi15	Pierredar	Swiss Alps	Switzerland	Rogivue et al 2019	11.65
Pi18	Pierredar	Swiss Alps	Switzerland	Rogivue et al 2019	13.48
Pi19	Pierredar	Swiss Alps	Switzerland	Rogivue et al 2019	10.67
Pi2	Pierredar	Swiss Alps	Switzerland	Rogivue et al 2019	6.97
Pi20	Pierredar	Swiss Alps	Switzerland	Rogivue et al 2019	9.62
Pi21	Pierredar	Swiss Alps	Switzerland	Rogivue et al 2019	13.65
Pi26	Pierredar	Swiss Alps	Switzerland	Rogivue et al 2019	12.83
Pi27	Pierredar	Swiss Alps	Switzerland	Rogivue et al 2019	10.19
Pi28	Pierredar	Swiss Alps	Switzerland	Rogivue et al 2019	11.57
Pi29	Pierredar	Swiss Alps	Switzerland	Rogivue et al 2019	19.39
Pi3	Pierredar	Swiss Alps	Switzerland	Rogivue et al 2019	16.72
Pi31	Pierredar	Swiss Alps	Switzerland	Rogivue et al 2019	6.2
Pi33	Pierredar	Swiss Alps	Switzerland	Rogivue et al 2019	10.56
Pi34	Pierredar	Swiss Alps	Switzerland	Rogivue et al 2019	14.04
Pi36	Pierredar	Swiss Alps	Switzerland	Rogivue et al 2019	5.86
Pi39	Pierredar	Swiss Alps	Switzerland	Rogivue et al 2019	11.5
Pi41	Pierredar	Swiss Alps	Switzerland	Rogivue et al 2019	12.75
Pi42	Pierredar	Swiss Alps	Switzerland	Rogivue et al 2019	14.82
Pi43	Pierredar	Swiss Alps	Switzerland	Rogivue et al 2019	14.21
Pi44	Pierredar	Swiss Alps	Switzerland	Rogivue et al 2019	12.75
Pi49	Pierredar	Swiss Alps	Switzerland	Rogivue et al 2019	6.08
Pi5	Pierredar	Swiss Alps	Switzerland	Rogivue et al 2019	14.07
Pi51	Pierredar	Swiss Alps	Switzerland	Rogivue et al 2019	11.96
Pi52	Pierredar	Swiss Alps	Switzerland	Rogivue et al 2019	16.95
Pi54	Pierredar	Swiss Alps	Switzerland	Rogivue et al 2019	11.29
Pi55	Pierredar	Swiss Alps	Switzerland	Rogivue et al 2019	8.16
Pi56	Pierredar	Swiss Alps	Switzerland	Rogivue et al 2019	7.72
Pi57	Pierredar	Swiss Alps	Switzerland	Rogivue et al 2019	6.3
Pi58	Pierredar	Swiss Alps	Switzerland	Rogivue et al 2019	8.27
Pi59	Pierredar	Swiss Alps	Switzerland	Rogivue et al 2019	15.36
Pi60	Pierredar	Swiss Alps	Switzerland	Rogivue et al 2019	14.93
Pi62	Pierredar	Swiss Alps	Switzerland	Rogivue et al 2019	8.5
Pi65	Pierredar	Swiss Alps	Switzerland	Rogivue et al 2019	6.11
Pi67	Pierredar	Swiss Alps	Switzerland	Rogivue et al 2019	12.02
Pi68	Pierredar	Swiss Alps	Switzerland	Rogivue et al 2019	6.63
Pi7	Pierredar	Swiss Alps	Switzerland	Rogivue et al 2019	9.02
Pi71	Pierredar	Swiss Alps	Switzerland	Rogivue et al 2019	10.04
Pi72	Pierredar	Swiss Alps	Switzerland	Rogivue et al 2019	12.65
Pi73	Pierredar	Swiss Alps	Switzerland	Rogivue et al 2019	5.78
Pi74	Pierredar	Swiss Alps	Switzerland	Rogivue et al 2019	8.33
Pi75	Pierredar	Swiss Alps	Switzerland	Rogivue et al 2019	7.42
Pi76	Pierredar	Swiss Alps	Switzerland	Rogivue et al 2019	16.57
Pi77	Pierredar	Swiss Alps	Switzerland	Rogivue et al 2019	12.32
Pi78	Pierredar	Swiss Alps	Switzerland	Rogivue et al 2019	14.17
Pi79	Pierredar	Swiss Alps	Switzerland	Rogivue et al 2019	5.81
Pi80	Pierredar	Swiss Alps	Switzerland	Rogivue et al 2019	14.49
Pi81	Pierredar	Swiss Alps	Switzerland	Rogivue et al 2019	14.85
Pi82	Pierredar	Swiss Alps	Switzerland	Rogivue et al 2019	5.98
Pi83	Pierredar	Swiss Alps	Switzerland	Rogivue et al 2019	7.66
Pi84	Pierredar	Swiss Alps	Switzerland	Rogivue et al 2019	6.44
Pi85	Pierredar	Swiss Alps	Switzerland	Rogivue et al 2019	13.2
Pi86	Pierredar	Swiss Alps	Switzerland	Rogivue et al 2019	10.18
Pi87	Pierredar	Swiss Alps	Switzerland	Rogivue et al 2019	14.67
Pi88	Pierredar	Swiss Alps	Switzerland	Rogivue et al 2019	12.83
Pi89	Pierredar	Swiss Alps	Switzerland	Rogivue et al 2019	6.74
Pi90	Pierredar	Swiss Alps	Switzerland	Rogivue et al 2019	16.44
Pi92	Pierredar	Swiss Alps	Switzerland	Rogivue et al 2019	9.63
Pi93	Pierredar	Swiss Alps	Switzerland	Rogivue et al 2019	5.44
Pi94	Pierredar	Swiss Alps	Switzerland	Rogivue et al 2019	10.99
Pi96	Pierredar	Swiss Alps	Switzerland	Rogivue et al 2019	9.86
Pi97	Pierredar	Swiss Alps	Switzerland	Rogivue et al 2019	15.57
Pi98	Pierredar	Swiss Alps	Switzerland	Rogivue et al 2019	12.75
RI01	Riasten	Norway	Norway	Laenen et al 2018	20.73
RI02	Riasten	Norway	Norway	Laenen et al 2018	23.87
SV01	Sveinstindur	Iceland	Iceland	Laenen et al 2018	24.41
TV01	Tvaraklumpen	Sweden	Sweden	Laenen et al 2018	21.27
TV02	Tvaraklumpen	Sweden	Sweden	Laenen et al 2018	27.35
VI01	Vikos	Greece	Greece	Laenen et al 2018	17.6
VI04	Vikos	Greece	Greece	Laenen et al 2018	48.81
VI06	Vikos	Greece	Greece	Laenen et al 2018	15.36
VI07	Vikos	Greece	Greece	Laenen et al 2018	14.5
VI08	Vikos	Greece	Greece	Laenen et al 2018	15.08
WT01	Wisent_Tal	Germany	Germany	Laenen et al 2018	32.19
