## Supplementary File 2 for "Purging due to self-fertilization does not prevent accumulation of expansion load"

Population	Model	Ne	Likelihood	AIC
Am	three_epoch	58914.8083431441	-175.850982236711	359.701964473422
Am	bottlegrowth	22132.3886106128	-179.720080175483	365.440160350967
Am	snm	3501.46939906651	-538.518489356861	1077.03697871372
Am	snm_inbreeding	3499.23436064681	-539.15372426534	1080.30744853068
Am	two_epoch	1968582.65510016	-538.518487819381	1081.03697563876
Am	growth	3503.17987796717	-539.798711551826	1083.59742310365
Am	two_epoch_inbreeding	631787.571011892	-539.526090782125	1085.05218156425
Br	three_epoch	4971.77884488106	-411.454897978473	830.909795956946
Br	bottlegrowth	6469.43858075485	-525.926138438179	1057.85227687636
Br	two_epoch	27433.5321584945	-1159.63587440729	2323.27174881458
Br	two_epoch_inbreeding	10593.6213910815	-1161.99304480809	2329.98608961619
Br	growth	181513.75129066	-1187.35529725233	2378.71059450466
Br	snm	972.385965551528	-1210.00229468576	2420.00458937152
Br	snm_inbreeding	970.458081627781	-1212.22217502863	2426.44435005727
Ca	bottlegrowth	38797.1539777483	-106.253693372148	218.507386744296
Ca	three_epoch	99250.6929955708	-111.113839775094	230.227679550188
Ca	snm	3320.72564877674	-306.174421878816	612.348843757632
Ca	two_epoch	1886939.38381464	-306.174405511083	616.348811022167
Ca	growth	3321.93833093404	-306.894720292527	617.789440585055
Ca	snm_inbreeding	3302.00187419705	-310.784657575861	623.569315151722
Ca	two_epoch_inbreeding	369222.983944244	-310.666713699014	627.333427398027
Cc	three_epoch	12459.5858826618	-393.766527818415	795.53305563683
Cc	bottlegrowth	7165.32136191979	-531.111778371079	1068.22355674216
Cc	two_epoch_inbreeding	14507.3446491677	-1023.16440422304	2052.32880844608
Cc	two_epoch	34406.5813324237	-1028.07191545611	2060.14383091222
Cc	growth	900804.172344897	-1050.7107460715	2105.42149214299
Cc	snm	1844.06738712334	-1058.35053138944	2116.70106277889
Cc	snm_inbreeding	1842.894345216	-1058.8801250892	2119.76025017841
Es	bottlegrowth	7700.84543692583	-711.085213693007	1428.17042738601
Es	three_epoch	6233.36287059056	-753.688285045196	1515.37657009039
Es	two_epoch_inbreeding	23129.9438972732	-2008.13614044451	4022.27228088901
Es	two_epoch	58638.4507210145	-2016.1457186253	4036.2914372506
Es	snm	1814.73072386704	-2048.41121173576	4096.82242347152
Es	snm_inbreeding	1813.84664947554	-2050.60835939743	4103.21671879487
Es	growth	1596640.6410531	-2049.94443707248	4103.88887414496
Ga	three_epoch	6542.29885844001	-627.745802355408	1263.49160471082
Ga	bottlegrowth	4205.87622838329	-650.462974531116	1306.92594906223
Ga	two_epoch	47143.1011083779	-870.001331078916	1744.00266215783
Ga	two_epoch_inbreeding	18030.6959303521	-871.287379709913	1748.57475941983
Ga	growth	176085.351793127	-899.473015810887	1802.94603162177
Ga	snm	1568.7690845036	-1097.87111959802	2195.74223919603
Ga	snm_inbreeding	1567.57748325247	-1098.83137899647	2199.66275799293
Gf	bottlegrowth	35861.9034463995	-69.911218354564	145.822436709128
Gf	three_epoch	25865.868594242	-72.2422579035517	152.484515807103
Gf	snm	3980.54051412104	-1130.67355376148	2261.34710752296
Gf	two_epoch	996982.125686615	-1130.67351561479	2265.34703122958
Gf	growth	3989.60470142299	-1141.6237554241	2287.2475108482
Gf	snm_inbreeding	3958.02909048737	-1143.41559168312	2288.83118336623
Gf	two_epoch_inbreeding	464800.859912603	-1143.31897440649	2292.63794881297
Gs	three_epoch	73983.1661425825	-156.689335834559	321.378671669118
Gs	bottlegrowth	39224.5811995896	-168.560394423368	343.120788846737
Gs	snm	4485.1586705054	-2372.31034099454	4744.62068198908
Gs	two_epoch	548461.916302844	-2372.31033378667	4748.62066757335
Gs	snm_inbreeding	4481.36735095982	-2376.49132855138	4754.98265710277
Gs	two_epoch_inbreeding	437104.121138217	-2376.98774027805	4759.9754805561
Gs	growth	4490.04984866785	-2380.37044599631	4764.74089199262
Gz	bottlegrowth	8242.27232004807	-427.296116723982	860.592233447964
Gz	three_epoch	43133.8872340078	-469.994414183331	947.988828366662
Gz	snm	3136.86404289138	-477.469775843113	954.939551686226
Gz	snm_inbreeding	3134.03664875889	-477.600326440067	957.200652880134
Gz	two_epoch	1324036.57329765	-477.469773438561	958.939546877121
Gz	growth	3138.27459063516	-477.799287130485	959.598574260969
Gz	two_epoch_inbreeding	578088.8822028	-477.569314963479	961.138629926958
La	three_epoch	7749.5790840433	-1307.21914642203	2622.43829284407
La	bottlegrowth	5906.79339501968	-1325.59310182295	2657.18620364591
La	two_epoch	21460.7866224158	-1979.31189529062	3962.62379058124
La	two_epoch_inbreeding	199036.269666175	-1982.00701632311	3970.01403264622
La	growth	206758.80095793	-2022.61537278598	4049.23074557196
La	snm	911.472386870672	-2048.56610087791	4097.13220175582
La	snm_inbreeding	910.646855718004	-2051.01071597964	4104.02143195927
Ma	three_epoch	6266.60549474789	-1362.12533203199	2732.25066406397
Ma	bottlegrowth	9916.95192315721	-1403.95579061486	2813.91158122973
Ma	snm	1545.46092793247	-3529.91531919866	7059.83063839732
Ma	two_epoch	65240.7189651436	-3528.7303986347	7061.4607972694
Ma	snm_inbreeding	1544.71905834542	-3532.39628874456	7066.79257748911
Ma	growth	1546.99435941821	-3532.49068724013	7068.98137448027
Ma	two_epoch_inbreeding	15064.0696123908	-3532.07762389866	7070.15524779732
Mv	three_epoch	76650.2871539681	-157.829053792119	323.658107584238
Mv	bottlegrowth	89965.223988757	-161.005219805252	328.010439610504
Mv	snm	4102.33189505591	-525.560381442079	1051.12076288416
Mv	snm_inbreeding	4099.1785210043	-526.173526085738	1054.34705217148
Mv	two_epoch	1022342.31025524	-525.56038002305	1055.1207600461
Mv	two_epoch_inbreeding	458366.388132598	-526.241052620439	1058.48210524088
Mv	growth	4105.52588948151	-527.596816237294	1059.19363247459
Pa	three_epoch	12902.7353273179	-420.919648196123	849.839296392245
Pa	bottlegrowth	6420.92609479513	-488.815478225899	983.630956451798
Pa	two_epoch	80442.3440313031	-1257.60522894271	2519.21045788542
Pa	two_epoch_inbreeding	78370.4542709998	-1261.30023879388	2528.60047758776
Pa	snm	2082.58032045596	-1293.0448230939	2586.08964618779
Pa	growth	1997503.85785892	-1292.19975370402	2588.39950740804
Pa	snm_inbreeding	2081.67226829123	-1294.7919705268	2591.58394105361
Pi	three_epoch	10113.1819309826	-540.025944524654	1088.05188904931
Pi	bottlegrowth	8759.91964681669	-650.295907219601	1306.5918144392
Pi	two_epoch	46685.8554707729	-2010.51771796141	4025.03543592283
Pi	two_epoch_inbreeding	44066.6988569021	-2013.01361734508	4032.02723469017
Pi	snm	1572.72875536888	-2036.14212007728	4072.28424015456
Pi	snm_inbreeding	1571.98005602685	-2037.9334420017	4077.86688400339
Pi	growth	1512869.84553334	-2038.63833670728	4081.27667341457
Po	bottlegrowth	62494.373383519	-206.495417916108	418.990835832217
Po	three_epoch	39690.8760903031	-217.538418061312	443.076836122624
Po	snm	3289.67677178373	-350.894953008045	701.789906016089
Po	snm_inbreeding	3286.70406930141	-351.527095806165	705.05419161233
Po	two_epoch	3092394.54267831	-350.894951317	705.789902634
Po	growth	3292.36036986327	-352.118070505923	708.236141011845
Po	two_epoch_inbreeding	1389752.42158545	-351.518401014246	709.036802028492
Se	three_epoch	35074.0430820169	-165.578186918468	339.156373836937
Se	bottlegrowth	19261.9863354101	-171.195722357951	348.391444715902
Se	snm	4337.60204760967	-2014.21414256346	4028.42828512692
Se	two_epoch	766154.858933968	-2014.21413829065	4032.42827658129
Se	snm_inbreeding	4334.78109230504	-2016.74416384469	4035.48832768937
Se	two_epoch_inbreeding	790136.226942948	-2016.79462297596	4039.58924595192
Se	growth	4340.65574024481	-2018.38666638738	4040.77333277477
St	snm	2917.27199938701	-235.602342943154	471.204685886308
St	snm_inbreeding	2914.10986431947	-235.563894466318	473.127788932636
St	bottlegrowth	119489.434188132	-234.368726137127	474.737452274253
St	two_epoch	688100.873032107	-235.602341946187	475.204683892374
St	growth	2918.57406196232	-235.664461017667	475.328922035334
St	three_epoch	40697.5368067864	-234.497996610581	476.995993221163
St	two_epoch_inbreeding	276757.660954383	-235.595774786144	477.191549572287
